# A genome-wide association study identified new variants associated with mathematical abilities in Chinese children

**DOI:** 10.1101/2022.10.23.513388

**Authors:** Liming Zhang, Zhengjun Wang, Zijian Zhu, Qing Yang, Chen Cheng, Shunan Zhao, Chunyu Liu, Jingjing Zhao

**Affiliations:** School of Psychology, Shaanxi Normal University, and Shaanxi Provincial Key Research Center of Child Mental and Behavioral Health, Xi’an, China; Department of Psychiatry, SUNY Upstate Medical University, Syracuse, NY, USA

**Keywords:** Genome-wide association study, quantitative trait, mathematical ability, enrichment

## Abstract

Mathematical ability is moderately heritable, and it is a complex trait which can be evaluated in several different categories. A few genetic studies have been published on general mathematical ability. However, no genetic study focused on specific mathematical ability categories. In this study, we separately performed genome-wide association studies (GWASs) on 11 mathematical ability categories in 1 146 students from Chinese elementary schools. We identified 7 genome-wide significant single nucleotide polymorphisms (SNPs) with strong linkage disequilibrium (LD) among each other (all r^2^>0.8) associated with mathematical reasoning ability (top SNP: rs34034296, *p*=2.01×10^−8^, nearest gene: CUB and Sushi multiple domains 3, CSMD3). We replicated one SNP (rs133885) from 585 SNPs previously reported to be associated with general mathematical ability associated with division ability in our data (*p*=1.053×10^−5^). In the gene- and gene-set enrichment analysis by MAGMA, we found three significant enrichments of associations with three mathematical ability categories for three genes. We also observed four significant enrichments of associations with four mathematical ability categories for three gene sets. Our results suggest new candidate genetic loci for the genetics of mathematical ability.
