## Supplemental Table 5 for "A genome-wide association study identified new variants associated with mathematical abilities in Chinese children"

### Sheet: Sheet1
Table S5.Results of genome-wide association analysis of all phenotypes (p<10-5)(GRCh37)
	CHR	BP	SNP	A1	FRQ	INFO	BETA	SE	P
mathmatical reasoning
	3	60286021	3:60286021:T:C	T	0.8438	0.947	0.6223	0.1401	9.744e-06
	3	109900935	3:109900935:C:T	C	0.6617	0.9956	0.4696	0.1049	8.417e-06
	4	58662146	4:58662146:C:T	C	0.8577	0.9532	0.6492	0.1449	8.206e-06
	4	58662227	4:58662227:T:C	T	0.8591	0.9452	0.6553	0.1461	8.051e-06
	4	58662408	4:58662408:G:A	G	0.8591	0.9452	0.6553	0.1461	8.051e-06
	8	114783837	8:114783837:T:C	T	0.91	0.9428	0.9139	0.1775	3.099e-07
	8	114785906	8:114785906:A:G	A	0.8925	0.984	0.7253	0.1612	7.562e-06
	8	114786001	8:114786001:A:C	A	0.8933	0.9563	0.7319	0.1641	9.044e-06
	8	114788546	8:114788546:C:G	C	0.9089	0.9387	0.9129	0.1769	2.902e-07
	8	114788621	8:114788621:C:G	C	0.8927	0.9382	0.7402	0.1653	8.287e-06
	8	114788701	8:114788701:G:C	G	0.8961	0.9312	0.7667	0.1683	5.811e-06
	8	114788990	8:114788990:A:G	A	0.8936	0.9488	0.7438	0.1649	7.167e-06
	8	114789103	8:114789103:T:C	T	0.8928	0.9395	0.7387	0.1652	8.602e-06
	8	114789324	8:114789324:C:T	C	0.9091	0.9393	0.9134	0.177	2.921e-07
	8	114789773	8:114789773:G:C	G	0.908	0.928	0.9069	0.1771	3.587e-07
	8	114789846	8:114789846:G:A	G	0.8923	0.9359	0.7385	0.1652	8.604e-06
	8	114790192	8:114790192:A:T	A	0.8926	0.9386	0.7388	0.1652	8.492e-06
	8	114790546	8:114790546:A:G	A	0.8926	0.9388	0.7392	0.1652	8.405e-06
	8	114790552	8:114790552:T:C	T	0.8926	0.9388	0.7392	0.1652	8.405e-06
	8	114793333	8:114793333:C:T	C	0.8924	0.9242	0.7444	0.1663	8.347e-06
	8	114793647	8:114793647:A:G	A	0.8923	0.9245	0.7446	0.1662	8.264e-06
	8	114794087	8:114794087:C:T	C	0.816	0.9642	0.7194	0.1295	3.434e-08
	8	114794308	8:114794308:G:T	G	0.8148	0.957	0.7164	0.1296	4.08e-08
	8	114794570	8:114794570:A:G	A	0.9092	0.9166	0.9424	0.1792	1.732e-07
	8	114794819	8:114794819:A:G	A	0.8151	0.9566	0.717	0.1297	4.046e-08
	8	114795407	8:114795407:A:G	A	0.8158	0.9615	0.7194	0.1296	3.52e-08
	8	114795581	8:114795581:A:T	A	0.8178	0.9585	0.7311	0.1303	2.534e-08
	8	114795629	8:114795629:A:C	A	0.8164	0.9583	0.7229	0.13	3.317e-08
	8	114796023	8:114796023:C:A	C	0.8174	0.9503	0.7391	0.1308	2.013e-08
	8	114797765	8:114797765:C:T	C	0.8179	0.9654	0.6729	0.1301	2.753e-07
	8	114799926	8:114799926:A:G	A	0.8171	0.9668	0.6687	0.1298	3.07e-07
	8	114800088	8:114800088:G:T	G	0.8171	0.9668	0.6687	0.1298	3.07e-07
	8	114800305	8:114800305:C:T	C	0.9044	0.9141	0.8684	0.1755	8.678e-07
	8	114801608	8:114801608:T:C	T	0.8171	0.9667	0.6685	0.1298	3.094e-07
	8	114802367	8:114802367:T:G	T	0.9047	0.9174	0.8706	0.1755	8.117e-07
	8	114803175	8:114803175:T:C	T	0.8171	0.9661	0.6658	0.1299	3.501e-07
	8	114803200	8:114803200:C:T	C	0.8176	0.9685	0.6669	0.1299	3.329e-07
	8	114803510	8:114803510:T:C	T	0.905	0.918	0.8699	0.1757	8.471e-07
	8	114803970	8:114803970:G:T	G	0.6906	0.9707	0.4938	0.1085	5.978e-06
	8	114804842	8:114804842:A:G	A	0.9049	0.9189	0.8705	0.1755	8.164e-07
	8	114805297	8:114805297:G:A	G	0.9051	0.9198	0.8712	0.1756	8.098e-07
	8	114805417	8:114805417:T:A	T	0.8179	0.96	0.6865	0.1305	1.71e-07
	8	114806664	8:114806664:A:T	A	0.9033	0.9024	0.857	0.1758	1.245e-06
	8	114809736	8:114809736:C:T	C	0.9023	0.9014	0.8527	0.1752	1.288e-06
	8	114810456	8:114810456:T:C	T	0.9033	0.9071	0.8589	0.1753	1.108e-06
	8	114811374	8:114811374:A:G	A	0.9024	0.9004	0.853	0.1753	1.303e-06
	8	114811684	8:114811684:A:C	A	0.9023	0.9008	0.8533	0.1752	1.265e-06
	8	114815137	8:114815137:A:G	A	0.9024	0.9038	0.8511	0.175	1.32e-06
	8	114819696	8:114819696:C:T	C	0.9035	0.8822	0.8483	0.1781	2.157e-06
	8	114823778	8:114823778:A:G	A	0.9038	0.8616	0.8407	0.1806	3.622e-06
	8	114825431	8:114825431:A:G	A	0.9068	0.8394	0.8446	0.1856	5.957e-06
	8	114827203	8:114827203:G:A	G	0.9076	0.836	0.8327	0.1868	9.126e-06
	8	114830578	8:114830578:C:A	C	0.907	0.837	0.8299	0.1861	9.08e-06
	8	114830592	8:114830592:T:C	T	0.9071	0.8382	0.8323	0.1861	8.57e-06
	8	114833111	8:114833111:C:T	C	0.9069	0.8361	0.8298	0.1862	9.124e-06
	10	56224585	10:56224585:G:C	G	0.7678	0.6062	0.6879	0.1511	5.872e-06
	10	56243526	10:56243526:A:G	A	0.7718	0.6034	0.7362	0.1523	1.527e-06
	10	56245667	10:56245667:A:G	A	0.7664	0.5941	0.7303	0.1522	1.828e-06
	10	56250045	10:56250045:T:C	T	0.723	0.6453	0.6609	0.1384	2.021e-06
	10	56250061	10:56250061:T:G	T	0.7383	0.6302	0.6665	0.1427	3.353e-06
	10	56267903	10:56267903:A:C	A	0.6773	0.6643	0.5886	0.1309	7.573e-06
	10	56268675	10:56268675:C:T	C	0.6796	0.6663	0.5913	0.1309	6.943e-06
	10	56268978	10:56268978:C:T	C	0.6808	0.662	0.5921	0.1315	7.382e-06
	10	56296627	10:56296627:G:A	G	0.6693	0.6395	0.5898	0.1322	8.934e-06
	10	56298131	10:56298131:T:C	T	0.6642	0.6389	0.5857	0.1318	9.725e-06
	16	73700820	16:73700820:G:A	G	0.2382	0.9089	-0.5642	0.1223	4.388e-06
	16	73701117	16:73701117:T:C	T	0.2369	0.8978	-0.5721	0.1232	3.848e-06
	16	73708524	16:73708524:A:G	A	0.2393	0.9352	-0.5362	0.1204	9.211e-06
	16	73710475	16:73710475:G:T	G	0.2507	0.9082	-0.5389	0.1202	8.166e-06
	16	73713683	16:73713683:C:T	C	0.2242	1.0682	-0.5213	0.1152	6.632e-06
	16	73714553	16:73714553:G:A	G	0.2513	0.9092	-0.5487	0.12	5.361e-06
	16	73718368	16:73718368:C:T	C	0.3003	0.7564	-0.6091	0.1243	1.099e-06
	16	73733288	16:73733288:G:A	G	0.2438	0.6424	-0.6726	0.1437	3.2e-06
	16	73735142	16:73735142:T:C	T	0.8824	0.675	0.9723	0.1863	2.151e-07
	17	72467540	17:72467540:T:G	T	0.3369	0.8816	-0.5012	0.1117	7.977e-06
	17	76236477	17:76236477:T:C	T	0.5897	0.7033	-0.5641	0.1202	3.044e-06
spatial conception
	3	5900301	3:5900301:A:G	A	0.9392	0.9155	2.0302	0.3811	1.202e-07
	3	5901230	3:5901230:T:C	T	0.9374	0.9394	2.0301	0.3708	5.396e-08
	3	5906619	3:5906619:C:T	C	0.9405	0.9076	2.0533	0.3865	1.302e-07
	3	5906967	3:5906967:G:A	G	0.9364	0.9183	1.8995	0.3736	4.309e-07
	3	5908390	3:5908390:A:G	A	0.9422	0.926	1.8242	0.3905	3.356e-06
	3	5911337	3:5911337:A:C	A	0.9378	0.9472	1.6619	0.3734	9.403e-06
	3	181251633	3:181251633:T:C	T	0.7014	1.0135	-0.8877	0.1894	3.098e-06
	3	181251955	3:181251955:A:T	A	0.7118	0.9477	-0.9404	0.1978	2.245e-06
	3	181254051	3:181254051:T:C	T	0.7246	0.9507	-1.0078	0.2	5.467e-07
	3	181255358	3:181255358:C:A	C	0.7138	0.992	-0.983	0.1935	4.399e-07
	3	181255537	3:181255537:C:T	C	0.7071	0.9905	-0.9512	0.1926	9.022e-07
	3	181255808	3:181255808:T:C	T	0.7069	0.9899	-0.9508	0.1926	9.151e-07
	3	181256254	3:181256254:A:G	A	0.7155	0.947	-0.9779	0.1987	9.811e-07
	4	140601036	4:140601036:A:G	A	0.505	0.8667	0.8499	0.1873	6.27e-06
	7	158473900	7:158473900:T:C	T	0.1988	0.854	1.0799	0.2366	5.572e-06
	7	158474119	7:158474119:C:A	C	0.1988	0.854	1.0799	0.2366	5.572e-06
	7	158474403	7:158474403:C:T	C	0.1988	0.8536	1.0806	0.2367	5.538e-06
	7	158476148	7:158476148:G:A	G	0.1989	0.8542	1.0794	0.2366	5.607e-06
	7	158476580	7:158476580:T:C	T	0.199	0.8544	1.0802	0.2365	5.476e-06
	7	158476604	7:158476604:T:C	T	0.1989	0.8542	1.0794	0.2366	5.607e-06
	7	158478113	7:158478113:C:T	C	0.1988	0.854	1.0799	0.2366	5.572e-06
	7	158479711	7:158479711:T:C	T	0.1992	0.8529	1.077	0.2366	5.892e-06
	7	158480293	7:158480293:G:A	G	0.1989	0.8538	1.0809	0.2366	5.448e-06
	7	158481721	7:158481721:C:A	C	0.1994	0.8505	1.0799	0.2368	5.68e-06
	7	158481827	7:158481827:T:C	T	0.1988	0.854	1.0799	0.2366	5.572e-06
	7	158484933	7:158484933:G:A	G	0.1989	0.8542	1.0796	0.2366	5.587e-06
	7	158486361	7:158486361:A:G	A	0.206	0.8187	1.0929	0.2384	5.08e-06
	7	158487974	7:158487974:G:C	G	0.2061	0.8189	1.0941	0.2384	4.931e-06
	7	158489820	7:158489820:T:A	T	0.2059	0.8179	1.0936	0.2386	5.093e-06
	7	158490780	7:158490780:T:C	T	0.206	0.8187	1.0931	0.2384	5.061e-06
	7	158492581	7:158492581:G:T	G	0.206	0.8192	1.0915	0.2384	5.199e-06
	7	158493873	7:158493873:T:C	T	0.2061	0.8189	1.0922	0.2384	5.119e-06
	7	158496033	7:158496033:T:C	T	0.2061	0.8186	1.0953	0.2384	4.832e-06
	7	158496040	7:158496040:G:A	G	0.2061	0.8186	1.0953	0.2384	4.832e-06
	7	158498390	7:158498390:A:G	A	0.8163	0.9118	-1.0778	0.236	5.505e-06
	7	158498497	7:158498497:A:C	A	0.8163	0.9118	-1.0778	0.236	5.505e-06
	7	158498693	7:158498693:A:C	A	0.8163	0.9118	-1.0778	0.236	5.505e-06
	7	158498994	7:158498994:A:G	A	0.8163	0.9118	-1.0778	0.236	5.505e-06
	7	158499045	7:158499045:G:C	G	0.8163	0.9118	-1.0778	0.236	5.505e-06
	7	158499109	7:158499109:T:C	T	0.8163	0.9118	-1.0778	0.236	5.505e-06
	7	158499154	7:158499154:T:G	T	0.8163	0.9118	-1.0778	0.236	5.505e-06
	7	158499433	7:158499433:G:C	G	0.8163	0.9118	-1.0778	0.236	5.505e-06
	7	158499603	7:158499603:C:T	C	0.8163	0.9118	-1.0778	0.236	5.505e-06
	7	158499604	7:158499604:A:G	A	0.8163	0.9118	-1.0778	0.236	5.505e-06
	7	158499671	7:158499671:G:C	G	0.8163	0.9118	-1.0778	0.236	5.505e-06
	7	158499746	7:158499746:G:A	G	0.8167	0.9057	-1.0875	0.237	4.947e-06
	7	158499909	7:158499909:C:T	C	0.8167	0.9057	-1.0875	0.237	4.947e-06
	7	158499911	7:158499911:C:G	C	0.8167	0.9057	-1.0875	0.237	4.947e-06
	7	158499941	7:158499941:G:A	G	0.8167	0.9057	-1.0875	0.237	4.947e-06
	7	158500284	7:158500284:A:G	A	0.8164	0.906	-1.0833	0.2368	5.294e-06
	7	158500401	7:158500401:A:G	A	0.8164	0.906	-1.0833	0.2368	5.294e-06
	7	158500438	7:158500438:C:A	C	0.8164	0.906	-1.0833	0.2368	5.294e-06
	7	158500606	7:158500606:C:T	C	0.8164	0.906	-1.0833	0.2368	5.294e-06
	7	158500609	7:158500609:T:C	T	0.8164	0.906	-1.0833	0.2368	5.294e-06
	7	158500638	7:158500638:G:C	G	0.8164	0.906	-1.0833	0.2368	5.294e-06
	7	158505709	7:158505709:C:A	C	0.816	0.9052	-1.0828	0.2367	5.31e-06
	7	158506082	7:158506082:T:C	T	0.8162	0.8857	-1.1334	0.2393	2.45e-06
	7	158506116	7:158506116:G:T	G	0.8164	0.8882	-1.1358	0.239	2.27e-06
	7	158506331	7:158506331:A:G	A	0.8111	0.8865	-1.1209	0.2367	2.451e-06
	7	158506705	7:158506705:G:A	G	0.8147	0.8956	-1.1096	0.2372	3.244e-06
	7	158506907	7:158506907:C:A	C	0.8156	0.8986	-1.0831	0.2374	5.587e-06
	7	158506996	7:158506996:A:G	A	0.8182	0.8664	-1.1419	0.2429	2.909e-06
	7	158507780	7:158507780:T:A	T	0.8157	0.8977	-1.084	0.2375	5.582e-06
	7	158507801	7:158507801:A:T	A	0.8156	0.8974	-1.0843	0.2375	5.542e-06
	7	158508064	7:158508064:A:G	A	0.8162	0.8955	-1.0828	0.2381	6.024e-06
	7	158508558	7:158508558:T:C	T	0.8156	0.8985	-1.0833	0.2374	5.572e-06
	7	158508644	7:158508644:A:G	A	0.8166	0.8997	-1.0661	0.2378	8.114e-06
	7	158508980	7:158508980:G:T	G	0.8156	0.8984	-1.0839	0.2374	5.523e-06
	7	158509080	7:158509080:C:T	C	0.8156	0.8984	-1.0839	0.2374	5.523e-06
	7	158509098	7:158509098:A:C	A	0.8156	0.8984	-1.0839	0.2374	5.523e-06
	7	158509351	7:158509351:G:A	G	0.8157	0.8981	-1.0838	0.2375	5.565e-06
	7	158509675	7:158509675:A:T	A	0.816	0.8986	-1.0832	0.2375	5.667e-06
	7	158511001	7:158511001:C:A	C	0.815	0.8968	-1.1145	0.2372	2.941e-06
	7	158511149	7:158511149:A:C	A	0.8156	0.8984	-1.0839	0.2374	5.523e-06
	7	158511155	7:158511155:G:A	G	0.8156	0.8984	-1.0839	0.2374	5.523e-06
	7	158511210	7:158511210:G:T	G	0.8156	0.8984	-1.0839	0.2374	5.525e-06
	7	158511611	7:158511611:A:G	A	0.8089	0.8764	-1.0569	0.2373	9.23e-06
	7	158541567	7:158541567:T:C	T	0.7382	0.9461	-1.0068	0.2033	8.478e-07
	7	158543734	7:158543734:A:G	A	0.7385	0.9505	-1.0013	0.2029	9.258e-07
	7	158600277	7:158600277:T:C	T	0.3345	0.9669	0.8368	0.1884	9.759e-06
	7	158643945	7:158643945:T:C	T	0.7782	0.9362	-1.0784	0.2173	8.049e-07
	12	113350796	12:113350796:G:T	G	0.2977	0.88	0.9661	0.2041	2.486e-06
	12	113351520	12:113351520:T:G	T	0.303	0.8595	0.9746	0.2055	2.386e-06
	12	113352159	12:113352159:T:C	T	0.3022	0.8669	0.961	0.2048	3.022e-06
	12	113357193	12:113357193:G:A	G	0.3014	0.8832	0.9454	0.203	3.598e-06
	12	113357209	12:113357209:G:A	G	0.2788	0.9783	0.9308	0.1974	2.706e-06
	12	113357237	12:113357237:G:C	G	0.2959	0.9016	0.947	0.202	3.107e-06
	12	113357442	12:113357442:G:A	G	0.2787	0.9783	0.9295	0.1974	2.8e-06
	12	113358106	12:113358106:A:G	A	0.2959	0.9005	0.9484	0.2021	3.041e-06
	12	113358791	12:113358791:T:C	T	0.2957	0.9006	0.9484	0.2022	3.049e-06
	12	113358794	12:113358794:C:T	C	0.2957	0.9006	0.9484	0.2022	3.049e-06
	12	113359132	12:113359132:A:G	A	0.2973	0.8942	0.9365	0.2026	4.244e-06
	12	113359157	12:113359157:T:C	T	0.2957	0.9007	0.9483	0.2022	3.058e-06
	12	113359188	12:113359188:A:G	A	0.2958	0.9012	0.9478	0.2021	3.062e-06
	12	113359318	12:113359318:G:A	G	0.2968	0.8792	0.9531	0.2044	3.508e-06
	12	113359577	12:113359577:C:T	C	0.2966	0.8805	0.9534	0.2043	3.432e-06
	12	113359703	12:113359703:C:G	C	0.2964	0.8805	0.9537	0.2044	3.429e-06
	12	113360025	12:113360025:A:G	A	0.2967	0.8792	0.9527	0.2045	3.546e-06
	12	113360302	12:113360302:A:G	A	0.2964	0.8805	0.9537	0.2044	3.425e-06
	12	113360468	12:113360468:C:T	C	0.2964	0.8805	0.9537	0.2044	3.429e-06
	12	113360563	12:113360563:T:C	T	0.2964	0.8805	0.9537	0.2044	3.425e-06
	12	113360575	12:113360575:T:C	T	0.2964	0.8805	0.9537	0.2044	3.429e-06
	12	113360737	12:113360737:G:T	G	0.298	0.874	0.9424	0.2048	4.694e-06
	12	113360786	12:113360786:T:C	T	0.2962	0.8766	0.9688	0.2048	2.509e-06
	12	113361117	12:113361117:C:T	C	0.2995	0.8684	0.9415	0.2052	4.964e-06
	12	113361158	12:113361158:C:T	C	0.2973	0.8775	0.9546	0.2046	3.432e-06
	12	113361174	12:113361174:T:C	T	0.2971	0.879	0.9491	0.2044	3.851e-06
	12	113361237	12:113361237:C:T	C	0.3016	0.862	0.932	0.2056	6.446e-06
	12	113361443	12:113361443:G:A	G	0.2968	0.8729	0.9825	0.205	1.863e-06
	12	113361574	12:113361574:G:T	G	0.2958	0.8772	0.9875	0.2047	1.595e-06
	12	113362058	12:113362058:G:C	G	0.2959	0.8768	0.9872	0.2047	1.61e-06
	12	113362407	12:113362407:A:G	A	0.2961	0.8748	0.9874	0.2049	1.637e-06
	12	113362421	12:113362421:G:A	G	0.2965	0.8734	0.992	0.205	1.481e-06
	12	113362751	12:113362751:C:G	C	0.2957	0.8766	0.9878	0.2048	1.596e-06
	12	113362974	12:113362974:A:G	A	0.2957	0.8766	0.9878	0.2048	1.596e-06
	12	113362997	12:113362997:T:G	T	0.2958	0.8771	0.9875	0.2047	1.596e-06
	12	113363077	12:113363077:T:G	T	0.2958	0.8771	0.9875	0.2047	1.596e-06
	12	113363109	12:113363109:T:C	T	0.2957	0.8766	0.9878	0.2048	1.596e-06
	12	113363178	12:113363178:G:A	G	0.2957	0.8766	0.9878	0.2048	1.596e-06
	12	113363283	12:113363283:C:T	C	0.2982	0.868	0.9545	0.2054	3.762e-06
	12	113363284	12:113363284:A:G	A	0.2981	0.8676	0.9548	0.2055	3.763e-06
	12	113363408	12:113363408:A:G	A	0.2972	0.8723	0.9787	0.2051	2.057e-06
	12	113363550	12:113363550:C:T	C	0.2978	0.869	0.9917	0.2052	1.534e-06
	12	113363692	12:113363692:G:C	G	0.2957	0.8766	0.9878	0.2048	1.596e-06
	12	113363922	12:113363922:A:C	A	0.2957	0.8766	0.9878	0.2048	1.596e-06
	12	113363972	12:113363972:G:A	G	0.2958	0.8771	0.9875	0.2047	1.596e-06
	12	113364332	12:113364332:A:G	A	0.2959	0.8758	0.9877	0.2048	1.614e-06
	12	113364471	12:113364471:A:G	A	0.2957	0.8766	0.9878	0.2048	1.596e-06
	12	113364504	12:113364504:A:G	A	0.2962	0.875	0.9874	0.2049	1.633e-06
	12	113364512	12:113364512:T:C	T	0.296	0.8757	0.9878	0.2048	1.611e-06
	12	113364633	12:113364633:G:A	G	0.2958	0.8771	0.9875	0.2047	1.596e-06
	12	113364780	12:113364780:T:C	T	0.2951	0.8474	0.9817	0.2086	2.835e-06
	12	113365065	12:113365065:A:G	A	0.2924	0.8567	0.9714	0.208	3.377e-06
	12	113365148	12:113365148:A:G	A	0.2924	0.8565	0.9713	0.208	3.383e-06
	12	113365161	12:113365161:A:G	A	0.2924	0.8567	0.9714	0.208	3.377e-06
	12	113365201	12:113365201:G:T	G	0.2924	0.8566	0.9718	0.208	3.346e-06
	12	113365453	12:113365453:A:T	A	0.2924	0.8567	0.9714	0.208	3.377e-06
	12	113365581	12:113365581:C:T	C	0.2953	0.8464	0.9752	0.2086	3.298e-06
	12	113365667	12:113365667:T:C	T	0.2924	0.8567	0.9714	0.208	3.377e-06
	12	113365687	12:113365687:G:T	G	0.2924	0.8567	0.9713	0.208	3.379e-06
	12	113365803	12:113365803:T:C	T	0.2925	0.8562	0.9714	0.208	3.386e-06
	12	113365828	12:113365828:C:T	C	0.2924	0.8567	0.9714	0.208	3.377e-06
	12	113366049	12:113366049:G:T	G	0.2924	0.8567	0.9714	0.208	3.377e-06
	12	113366691	12:113366691:G:A	G	0.2939	0.8516	0.9787	0.2082	2.927e-06
	12	113366899	12:113366899:A:G	A	0.2924	0.8569	0.9712	0.208	3.367e-06
	12	113367309	12:113367309:C:T	C	0.2924	0.8569	0.9712	0.208	3.367e-06
	12	113367325	12:113367325:C:T	C	0.2925	0.8565	0.9723	0.208	3.303e-06
	12	113367332	12:113367332:C:T	C	0.2926	0.8568	0.9721	0.2079	3.293e-06
	12	113367343	12:113367343:A:G	A	0.2924	0.8567	0.9714	0.208	3.377e-06
	12	113367422	12:113367422:T:C	T	0.2924	0.8569	0.9712	0.208	3.367e-06
	12	113367595	12:113367595:A:G	A	0.2924	0.8567	0.9714	0.208	3.377e-06
	12	113367895	12:113367895:A:G	A	0.2924	0.8567	0.9714	0.208	3.377e-06
	12	113368030	12:113368030:G:A	G	0.2924	0.8567	0.9714	0.208	3.377e-06
	12	113368055	12:113368055:G:A	G	0.2924	0.8569	0.9712	0.208	3.367e-06
	12	113368079	12:113368079:A:G	A	0.2925	0.8566	0.9705	0.208	3.437e-06
	12	113368125	12:113368125:A:G	A	0.2924	0.8567	0.9714	0.208	3.377e-06
	12	113368249	12:113368249:C:A	C	0.2924	0.8567	0.9714	0.208	3.377e-06
	12	113368505	12:113368505:A:G	A	0.2924	0.8567	0.9714	0.208	3.377e-06
	12	113368605	12:113368605:T:C	T	0.2924	0.8567	0.9714	0.208	3.377e-06
	12	113369177	12:113369177:T:G	T	0.2925	0.8569	0.9712	0.208	3.369e-06
	12	113369759	12:113369759:G:C	G	0.2925	0.8569	0.9712	0.208	3.369e-06
	12	113370966	12:113370966:T:C	T	0.2928	0.8474	0.9716	0.2091	3.76e-06
	12	113371114	12:113371114:T:C	T	0.2929	0.847	0.9721	0.2091	3.732e-06
	12	113371523	12:113371523:G:C	G	0.293	0.8467	0.9723	0.2091	3.714e-06
	12	113371646	12:113371646:A:C	A	0.2929	0.8463	0.967	0.2092	4.239e-06
	12	113371973	12:113371973:A:G	A	0.2965	0.8426	0.9849	0.2088	2.684e-06
	12	113371977	12:113371977:A:G	A	0.2965	0.8426	0.9849	0.2088	2.684e-06
	12	113372539	12:113372539:A:G	A	0.293	0.8469	0.9723	0.2091	3.704e-06
	12	113372804	12:113372804:A:C	A	0.2932	0.8463	0.9717	0.2091	3.771e-06
	12	113372866	12:113372866:G:C	G	0.2928	0.8475	0.9717	0.2091	3.746e-06
	12	113372961	12:113372961:C:G	C	0.2936	0.8446	0.9687	0.2093	4.099e-06
	12	113372977	12:113372977:G:A	G	0.2919	0.8279	0.9675	0.2118	5.445e-06
	12	113373563	12:113373563:A:G	A	0.2938	0.8295	0.9662	0.2111	5.258e-06
	12	113373588	12:113373588:A:G	A	0.2938	0.8295	0.9662	0.2111	5.258e-06
	12	113374017	12:113374017:G:C	G	0.2913	0.8303	0.9705	0.2116	5e-06
	12	113374748	12:113374748:C:T	C	0.2942	0.8208	0.9727	0.2122	5.058e-06
	12	113375036	12:113375036:A:C	A	0.2913	0.8305	0.9703	0.2116	5.014e-06
	12	113375983	12:113375983:T:C	T	0.2911	0.8303	0.9813	0.2116	3.929e-06
	12	113376320	12:113376320:C:T	C	0.2912	0.8297	0.977	0.2117	4.365e-06
	12	113376331	12:113376331:C:A	C	0.2934	0.822	0.981	0.2122	4.201e-06
	12	113376388	12:113376388:G:A	G	0.2929	0.8237	0.9843	0.212	3.846e-06
	12	113376452	12:113376452:C:T	C	0.291	0.8301	0.982	0.2116	3.878e-06
	12	113376913	12:113376913:T:A	T	0.2918	0.8213	0.9803	0.2126	4.466e-06
	12	113377822	12:113377822:G:A	G	0.2919	0.8254	0.9819	0.212	4.068e-06
	12	113378081	12:113378081:T:A	T	0.2917	0.8257	0.9815	0.2121	4.109e-06
	12	113378677	12:113378677:G:A	G	0.2923	0.824	0.9817	0.2121	4.128e-06
	12	113379039	12:113379039:C:T	C	0.2923	0.824	0.9817	0.2121	4.128e-06
	12	113379123	12:113379123:T:C	T	0.2918	0.8251	0.9828	0.2121	4e-06
	12	113380008	12:113380008:G:A	G	0.2923	0.8238	0.9824	0.2122	4.075e-06
	12	113380271	12:113380271:C:T	C	0.2918	0.8252	0.9818	0.2121	4.091e-06
	12	113380529	12:113380529:T:A	T	0.2932	0.8225	0.9902	0.2121	3.396e-06
	12	113380708	12:113380708:A:T	A	0.2925	0.8231	0.9817	0.2122	4.154e-06
	12	113381217	12:113381217:A:T	A	0.2926	0.8231	0.9787	0.2122	4.442e-06
	14	53947075	14:53947075:G:A	G	0.7985	0.8528	-1.0765	0.2357	5.491e-06
	14	53950483	14:53950483:C:T	C	0.7989	0.8569	-1.0761	0.2353	5.338e-06
	14	53953062	14:53953062:G:T	G	0.7991	0.8559	-1.0801	0.2355	5.023e-06
	14	53956168	14:53956168:C:T	C	0.7988	0.8575	-1.0756	0.2352	5.319e-06
	14	53959028	14:53959028:G:A	G	0.7993	0.8544	-1.0766	0.2358	5.546e-06
	14	53961448	14:53961448:C:A	C	0.7988	0.8923	-1.0265	0.2307	9.5e-06
	15	94664115	15:94664115:G:A	G	0.6402	0.6891	1.0159	0.2195	4.121e-06
	15	99660177	15:99660177:G:A	G	0.2783	0.7954	0.9746	0.219	9.395e-06
	15	99660644	15:99660644:T:A	T	0.2774	0.796	0.9772	0.2191	9.008e-06
	15	99661608	15:99661608:C:T	C	0.7972	0.8424	-1.0982	0.2369	3.985e-06
	15	99661926	15:99661926:G:C	G	0.2747	0.8115	0.9693	0.2177	9.286e-06
	15	99663134	15:99663134:T:C	T	0.2751	0.8133	0.9664	0.2174	9.607e-06
	15	99664307	15:99664307:A:G	A	0.2114	0.7548	1.124	0.2466	5.748e-06
	15	99666093	15:99666093:G:A	G	0.2308	0.8148	1.063	0.2298	4.157e-06
	15	99687411	15:99687411:T:C	T	0.2237	0.7942	1.1047	0.2353	2.991e-06
	15	99688305	15:99688305:T:C	T	0.2281	0.8284	1.0832	0.2287	2.458e-06
	15	99690051	15:99690051:T:C	T	0.227	0.8389	1.0856	0.2276	2.077e-06
	15	99690062	15:99690062:A:G	A	0.2254	0.83	1.0837	0.2294	2.602e-06
	15	99690757	15:99690757:C:T	C	0.2272	0.8387	1.0857	0.2275	2.061e-06
	15	99691123	15:99691123:T:C	T	0.2037	0.9648	1.0396	0.2208	2.806e-06
	15	99691828	15:99691828:T:C	T	0.2271	0.8393	1.0852	0.2275	2.079e-06
	15	99691987	15:99691987:C:G	C	0.2272	0.8386	1.0855	0.2275	2.075e-06
	15	99694777	15:99694777:T:C	T	0.2238	0.8317	1.0966	0.2298	2.066e-06
	15	99695507	15:99695507:A:C	A	0.2244	0.8288	1.0959	0.23	2.137e-06
	15	99697491	15:99697491:T:C	T	0.2257	0.8272	1.1249	0.2297	1.11e-06
	15	99699100	15:99699100:A:G	A	0.225	0.8299	1.122	0.2296	1.168e-06
	15	99708899	15:99708899:T:C	T	0.2254	0.8201	1.146	0.2308	7.942e-07
	15	99709522	15:99709522:A:G	A	0.2267	0.8273	1.1494	0.2293	6.229e-07
	15	99716036	15:99716036:A:C	A	0.2245	0.8161	1.1357	0.2318	1.097e-06
	15	99719773	15:99719773:G:A	G	0.2256	0.8127	1.1421	0.2318	9.616e-07
	15	99726247	15:99726247:C:T	C	0.2267	0.8042	1.1542	0.2327	8.091e-07
	15	99727632	15:99727632:G:T	G	0.2275	0.7879	1.158	0.2347	9.211e-07
	22	46906098	22:46906098:G:A	G	0.0727	0.9734	-1.6155	0.3404	2.333e-06
	22	46909355	22:46909355:G:T	G	0.1135	0.6447	-1.5724	0.3423	4.844e-06
addition
	1	18122009	1:18122009:T:C	T	0.4809	0.7736	1.0291	0.2282	7.148e-06
	1	208612749	1:208612749:G:A	G	0.5727	0.8409	1.0057	0.2214	6.14e-06
	1	208613349	1:208613349:T:C	T	0.5722	0.8421	1.004	0.2211	6.231e-06
	1	208616419	1:208616419:C:T	C	0.5944	0.7917	1.0234	0.2301	9.506e-06
	1	208616593	1:208616593:G:A	G	0.5942	0.7916	1.0238	0.23	9.419e-06
	1	208618467	1:208618467:G:T	G	0.5746	0.7851	1.0303	0.2292	7.688e-06
	9	26528575	9:26528575:T:C	T	0.9316	0.7382	2.1196	0.4654	5.825e-06
	9	26537587	9:26537587:A:C	A	0.9277	0.8771	1.9389	0.4158	3.487e-06
	9	26538665	9:26538665:T:C	T	0.9276	0.878	1.9372	0.4153	3.459e-06
	9	26546715	9:26546715:C:G	C	0.9265	0.8735	1.9346	0.4135	3.234e-06
	9	26548877	9:26548877:T:C	T	0.9265	0.865	1.934	0.4156	3.639e-06
	9	26551026	9:26551026:T:C	T	0.9285	0.8613	1.9602	0.4218	3.763e-06
	11	12769397	11:12769397:G:A	G	0.4957	0.9295	-0.9368	0.2078	7.252e-06
	11	103727323	11:103727323:C:A	C	0.7924	0.948	1.127	0.254	9.978e-06
	11	103734645	11:103734645:G:A	G	0.7945	0.9464	1.1322	0.2552	1e-05
	11	103739232	11:103739232:T:C	T	0.2364	0.839	-1.1714	0.2576	6.009e-06
	11	103740839	11:103740839:A:T	A	0.7937	0.9482	1.1354	0.2545	8.952e-06
	11	103741310	11:103741310:G:A	G	0.7937	0.9487	1.1359	0.2544	8.822e-06
	11	103743517	11:103743517:T:C	T	0.7936	0.9493	1.1362	0.2543	8.666e-06
	11	103746006	11:103746006:G:A	G	0.7935	0.9505	1.1312	0.2541	9.358e-06
	11	103761502	11:103761502:T:C	T	0.793	0.9351	1.1416	0.2561	9.123e-06
	12	27735986	12:27735986:G:T	G	0.8429	0.778	-1.4015	0.3134	8.548e-06
	12	27737074	12:27737074:T:C	T	0.8358	0.7519	-1.4396	0.3127	4.611e-06
	12	27737391	12:27737391:T:C	T	0.8081	0.6818	-1.4814	0.3084	1.773e-06
	12	27737434	12:27737434:A:C	A	0.8072	0.6839	-1.4755	0.3075	1.806e-06
	12	27737483	12:27737483:T:C	T	0.8072	0.684	-1.4755	0.3075	1.807e-06
	12	27737785	12:27737785:G:A	G	0.8073	0.6865	-1.471	0.3069	1.863e-06
	12	27737870	12:27737870:G:A	G	0.8074	0.6859	-1.4716	0.3071	1.873e-06
	12	27738144	12:27738144:A:C	A	0.8364	0.7571	-1.4362	0.3121	4.652e-06
	12	27738206	12:27738206:G:C	G	0.8364	0.7566	-1.4357	0.3121	4.718e-06
	12	27738659	12:27738659:G:T	G	0.8466	0.865	-1.4471	0.2992	1.5e-06
	12	27742631	12:27742631:A:G	A	0.8594	0.8916	-1.411	0.3059	4.442e-06
	12	27742666	12:27742666:T:C	T	0.8593	0.8924	-1.4078	0.3057	4.588e-06
	12	27744444	12:27744444:C:T	C	0.8568	0.9124	-1.3786	0.3002	4.859e-06
	12	27745476	12:27745476:C:T	C	0.8553	0.9017	-1.3539	0.3007	7.422e-06
	12	27745930	12:27745930:T:A	T	0.8593	0.9126	-1.403	0.3023	3.874e-06
	12	27746028	12:27746028:G:A	G	0.8594	0.9118	-1.4031	0.3026	3.94e-06
	12	27747586	12:27747586:T:C	T	0.8623	0.955	-1.3375	0.2984	8.119e-06
	16	87782649	16:87782649:T:A	T	0.9367	0.977	-1.8547	0.4178	9.926e-06
	16	87785402	16:87785402:G:A	G	0.9364	0.9693	-1.864	0.4185	9.284e-06
subtraction
	5	42610117	5:42610117:G:T	G	0.8914	0.9002	1.553	0.3471	8.44e-06
	12	59843861	12:59843861:T:G	T	0.6446	0.8962	-0.9984	0.225	9.987e-06
	12	59850788	12:59850788:G:A	G	0.6412	0.9019	-0.994	0.2239	9.877e-06
	12	59852937	12:59852937:T:C	T	0.6413	0.9033	-0.9936	0.2237	9.8e-06
	12	59871710	12:59871710:C:T	C	0.6435	0.8719	-1.0138	0.2282	9.711e-06
	18	44814305	18:44814305:G:A	G	0.8613	0.9397	-1.3786	0.3029	5.898e-06
	18	44815401	18:44815401:C:A	C	0.8613	0.9397	-1.3786	0.3029	5.898e-06
multiplication
	1	42103769	1:42103769:A:G	A	0.1843	0.6561	1.0019	0.2169	4.298e-06
	1	111806066	1:111806066:A:T	A	0.1694	0.8598	-0.8951	0.1965	5.833e-06
	1	111811430	1:111811430:C:G	C	0.1651	0.8673	-0.8843	0.1978	8.598e-06
	1	111814475	1:111814475:C:T	C	0.1643	0.8752	-0.8869	0.1973	7.624e-06
	1	111826609	1:111826609:A:G	A	0.1504	0.9995	-0.8618	0.1909	7.037e-06
	1	111832722	1:111832722:C:A	C	0.8573	0.9579	0.8952	0.1996	8.018e-06
	1	111837922	1:111837922:C:G	C	0.8604	0.9611	0.9157	0.2011	5.851e-06
	1	111839962	1:111839962:C:T	C	0.8628	0.9469	0.9278	0.2041	6.043e-06
	2	59111389	2:59111389:G:T	G	0.9517	0.9463	1.5468	0.3271	2.539e-06
	2	59119064	2:59119064:T:C	T	0.9513	0.9378	1.556	0.3272	2.228e-06
	3	72380265	3:72380265:G:C	G	0.6831	0.9141	-0.7119	0.1536	4.009e-06
	3	72380757	3:72380757:A:C	A	0.6728	0.9683	-0.6811	0.148	4.67e-06
	3	72380861	3:72380861:A:G	A	0.6736	0.9207	-0.6801	0.152	8.483e-06
	4	101492756	4:101492756:T:G	T	0.1844	0.8039	-0.9392	0.197	2.097e-06
	4	101492831	4:101492831:C:T	C	0.1862	0.8017	-0.9206	0.1967	3.195e-06
	4	101493637	4:101493637:G:T	G	0.1844	0.8044	-0.9381	0.1969	2.146e-06
	4	101493769	4:101493769:C:T	C	0.1842	0.8049	-0.9394	0.1969	2.085e-06
	4	101494266	4:101494266:C:T	C	0.1858	0.803	-0.9214	0.1966	3.123e-06
	4	101494532	4:101494532:A:G	A	0.181	0.8354	-0.933	0.1946	1.85e-06
	4	101494746	4:101494746:G:T	G	0.1828	0.8305	-0.916	0.1945	2.803e-06
	4	101494750	4:101494750:G:T	G	0.1828	0.8305	-0.916	0.1945	2.803e-06
	4	101494857	4:101494857:T:C	T	0.1827	0.8311	-0.9159	0.1945	2.804e-06
	4	101495015	4:101495015:A:T	A	0.1844	0.8226	-0.9139	0.1949	3.063e-06
	4	101495144	4:101495144:C:A	C	0.1828	0.8307	-0.9159	0.1945	2.809e-06
	4	101495391	4:101495391:C:G	C	0.1827	0.8311	-0.9159	0.1945	2.804e-06
	4	101495842	4:101495842:C:G	C	0.1809	0.8355	-0.933	0.1946	1.849e-06
	4	101496706	4:101496706:C:T	C	0.1828	0.8325	-0.9497	0.1941	1.146e-06
	4	101496886	4:101496886:C:A	C	0.1827	0.8332	-0.9547	0.1941	1e-06
	4	101496931	4:101496931:C:T	C	0.1826	0.8324	-0.9538	0.1942	1.039e-06
	4	101497333	4:101497333:A:G	A	0.1825	0.8341	-0.9547	0.1941	9.967e-07
	4	101497418	4:101497418:G:A	G	0.1825	0.8338	-0.9554	0.1941	9.86e-07
	4	101497667	4:101497667:A:T	A	0.1825	0.8341	-0.9547	0.1941	9.967e-07
	4	101498027	4:101498027:G:A	G	0.1825	0.8341	-0.9547	0.1941	9.967e-07
	4	101498186	4:101498186:C:G	C	0.1825	0.8341	-0.9547	0.1941	9.967e-07
	4	101498318	4:101498318:T:C	T	0.1825	0.8341	-0.9547	0.1941	9.967e-07
	4	101498319	4:101498319:C:T	C	0.1825	0.8341	-0.9547	0.1941	9.967e-07
	4	101498508	4:101498508:T:C	T	0.1825	0.8338	-0.9553	0.1941	9.886e-07
	4	101498616	4:101498616:A:G	A	0.1662	0.9423	-0.9332	0.1894	9.602e-07
	4	101499118	4:101499118:G:A	G	0.1832	0.8291	-0.9525	0.1944	1.1e-06
	4	101499121	4:101499121:C:T	C	0.1832	0.8291	-0.9525	0.1944	1.1e-06
	4	101499249	4:101499249:C:T	C	0.1827	0.8319	-0.9531	0.1942	1.062e-06
	4	101499370	4:101499370:T:C	T	0.1824	0.8335	-0.955	0.1942	1.002e-06
	4	101499396	4:101499396:G:T	G	0.1824	0.8335	-0.955	0.1942	1.002e-06
	4	101499848	4:101499848:T:C	T	0.1824	0.8335	-0.955	0.1942	1.002e-06
	4	101499991	4:101499991:C:A	C	0.1841	0.8242	-0.9605	0.1945	9.118e-07
	4	101499993	4:101499993:G:A	G	0.1839	0.8227	-0.9625	0.1948	8.95e-07
	4	101500263	4:101500263:T:C	T	0.1828	0.8316	-0.9538	0.1942	1.043e-06
	4	101500267	4:101500267:A:G	A	0.1825	0.8333	-0.9545	0.1942	1.017e-06
	4	101500284	4:101500284:A:G	A	0.1828	0.8316	-0.9538	0.1942	1.043e-06
	4	101500290	4:101500290:G:C	G	0.1828	0.8316	-0.9538	0.1942	1.043e-06
	4	101500768	4:101500768:T:C	T	0.1851	0.8214	-0.9502	0.1945	1.187e-06
	4	101500897	4:101500897:G:T	G	0.1874	0.8177	-0.93	0.1941	1.873e-06
	4	101500901	4:101500901:A:T	A	0.1874	0.8177	-0.93	0.1941	1.873e-06
	4	101501236	4:101501236:A:G	A	0.1851	0.8214	-0.9502	0.1945	1.187e-06
	4	101501554	4:101501554:T:C	T	0.1851	0.8214	-0.9502	0.1945	1.187e-06
	4	101502061	4:101502061:G:A	G	0.1851	0.8214	-0.9502	0.1945	1.187e-06
	4	101502248	4:101502248:C:A	C	0.1852	0.8209	-0.9505	0.1946	1.181e-06
	4	101503219	4:101503219:A:G	A	0.184	0.8252	-0.9349	0.1945	1.74e-06
	4	101503451	4:101503451:A:G	A	0.1867	0.8256	-0.9426	0.1933	1.237e-06
	4	101503681	4:101503681:A:G	A	0.187	0.829	-0.9395	0.1928	1.257e-06
	4	101503961	4:101503961:G:T	G	0.1836	0.8155	-0.9326	0.1958	2.152e-06
	4	101504343	4:101504343:T:C	T	0.1833	0.8169	-0.9344	0.1957	2.042e-06
	4	101504568	4:101504568:G:C	G	0.1832	0.8165	-0.9351	0.1958	2.035e-06
	4	101504678	4:101504678:A:G	A	0.1832	0.8168	-0.9342	0.1958	2.064e-06
	4	101504975	4:101504975:G:A	G	0.1832	0.8168	-0.9342	0.1958	2.064e-06
	4	101505097	4:101505097:G:C	G	0.1834	0.8161	-0.9344	0.1958	2.063e-06
	4	101505130	4:101505130:A:G	A	0.1832	0.8168	-0.9342	0.1958	2.064e-06
	4	101505266	4:101505266:A:G	A	0.1832	0.8168	-0.9342	0.1958	2.064e-06
	4	101505390	4:101505390:T:C	T	0.1831	0.8161	-0.9337	0.1959	2.124e-06
	4	101505834	4:101505834:C:A	C	0.1833	0.8167	-0.9342	0.1958	2.07e-06
	4	101505892	4:101505892:A:G	A	0.1832	0.8168	-0.9342	0.1958	2.065e-06
	4	101505967	4:101505967:A:C	A	0.1832	0.8168	-0.9342	0.1958	2.064e-06
	4	101506026	4:101506026:T:C	T	0.1832	0.8168	-0.9342	0.1958	2.064e-06
	4	101506040	4:101506040:A:G	A	0.1832	0.8168	-0.9342	0.1958	2.064e-06
	4	101508444	4:101508444:A:T	A	0.1854	0.7706	-0.9353	0.2008	3.577e-06
	4	101508995	4:101508995:T:G	T	0.1821	0.754	-0.9457	0.2044	4.157e-06
	4	101509238	4:101509238:G:A	G	0.1788	0.7584	-0.9253	0.2053	7.243e-06
	4	101510866	4:101510866:C:T	C	0.1796	0.7541	-0.9248	0.2055	7.5e-06
	4	101512372	4:101512372:C:A	C	0.1754	0.761	-0.9236	0.2064	8.399e-06
	4	101522062	4:101522062:T:A	T	0.852	0.8832	0.9258	0.2052	7.065e-06
	4	101523265	4:101523265:T:C	T	0.852	0.8841	0.9254	0.2051	7.056e-06
	5	32539793	5:32539793:G:A	G	0.7632	0.9519	0.7326	0.1645	9.297e-06
	10	24872013	10:24872013:T:A	T	0.9302	0.7461	1.6143	0.3088	2.053e-07
	10	25055945	10:25055945:C:T	C	0.9515	0.9942	1.5313	0.3179	1.652e-06
	10	25056771	10:25056771:C:T	C	0.9519	0.9801	1.5578	0.3216	1.451e-06
	10	25057052	10:25057052:C:T	C	0.9521	0.9828	1.558	0.3216	1.443e-06
	10	25061760	10:25061760:C:T	C	0.9531	0.9597	1.6199	0.3287	9.535e-07
	10	25063610	10:25063610:T:C	T	0.9462	0.8789	1.5333	0.322	2.163e-06
	12	3292296	12:3292296:G:A	G	0.735	0.8863	-0.7816	0.164	2.118e-06
	16	12645933	16:12645933:A:C	A	0.8116	0.6343	1.0062	0.219	4.826e-06
	16	60670251	16:60670251:G:A	G	0.9486	0.911	1.4952	0.3246	4.564e-06
	17	46903873	17:46903873:G:A	G	0.3522	0.9701	-0.6465	0.1452	9.278e-06
	17	46908228	17:46908228:G:A	G	0.3381	1.0356	-0.63	0.1419	9.857e-06
	17	46930907	17:46930907:G:A	G	0.472	0.7916	-0.7679	0.1533	6.355e-07
	17	47011090	17:47011090:C:A	C	0.4672	0.7361	-0.766	0.1596	1.817e-06
	17	47035065	17:47035065:T:C	T	0.4587	0.7521	-0.7421	0.1583	3.072e-06
equation
	4	137382142	4:137382142:T:A	T	0.7263	0.8742	-1.2306	0.2706	6e-06
	4	137384768	4:137384768:A:C	A	0.7299	0.8614	-1.2185	0.274	9.565e-06
	4	137391298	4:137391298:T:A	T	0.7339	0.7294	-1.3694	0.2988	5.092e-06
	6	134642370	6:134642370:C:T	C	0.1087	0.6623	-2.0045	0.4454	7.489e-06
	6	134642685	6:134642685:A:C	A	0.1054	0.6571	-2.0847	0.4532	4.691e-06
	6	134643847	6:134643847:C:T	C	0.1084	0.6641	-2.0121	0.4453	6.876e-06
	6	134645054	6:134645054:A:T	A	0.1067	0.6644	-2.0694	0.4483	4.358e-06
	6	134645527	6:134645527:G:A	G	0.0707	1.0297	-1.9493	0.4337	7.679e-06
	6	134646743	6:134646743:A:G	A	0.1003	0.6378	-2.0944	0.4705	9.361e-06
	6	134650016	6:134650016:A:G	A	0.1056	0.6633	-2.0904	0.4506	3.911e-06
	6	134651230	6:134651230:T:G	T	0.1065	0.6547	-2.1049	0.4519	3.579e-06
	8	14808903	8:14808903:C:T	C	0.4738	0.8745	1.0766	0.2417	9.284e-06
	8	14808933	8:14808933:C:A	C	0.5493	0.8793	-1.0906	0.2419	7.207e-06
	8	14812366	8:14812366:C:G	C	0.4338	0.8808	-1.1981	0.2421	8.6e-07
	8	14818788	8:14818788:T:A	T	0.5403	0.8661	-1.2216	0.2426	5.522e-07
	8	14819006	8:14819006:C:A	C	0.5382	0.8685	-1.1717	0.2423	1.515e-06
	8	14821042	8:14821042:G:A	G	0.5341	0.8878	-1.1442	0.2397	2.051e-06
	8	14824832	8:14824832:G:A	G	0.533	0.8798	-1.1423	0.2408	2.371e-06
	8	14825833	8:14825833:C:T	C	0.4932	0.8979	1.1095	0.2379	3.484e-06
	8	14828892	8:14828892:T:C	T	0.4968	0.9003	1.083	0.2377	5.778e-06
	8	14829212	8:14829212:A:G	A	0.4948	0.8932	1.115	0.2385	3.288e-06
	8	14831176	8:14831176:C:G	C	0.4976	0.8969	1.0794	0.2382	6.471e-06
	8	14833161	8:14833161:G:A	G	0.5326	0.8862	-1.096	0.2402	5.613e-06
	8	14836265	8:14836265:G:A	G	0.4968	0.9262	1.0516	0.2345	8.031e-06
	8	94046456	8:94046456:T:C	T	0.8081	0.9149	1.3754	0.3014	5.567e-06
	8	142728868	8:142728868:T:A	T	0.8461	0.8807	1.4793	0.3332	9.867e-06
	10	5606589	10:5606589:C:A	C	0.9006	0.7127	2.0147	0.4478	7.516e-06
	10	97172612	10:97172612:C:T	C	0.6204	0.9304	1.0831	0.2419	8.287e-06
	10	101130855	10:101130855:A:G	A	0.9205	0.8241	2.052	0.4614	9.56e-06
	10	101134486	10:101134486:C:T	C	0.9193	0.8666	2.0621	0.447	4.415e-06
	10	101134859	10:101134859:A:G	A	0.9182	0.853	2.0624	0.4477	4.557e-06
	15	78883813	15:78883813:A:G	A	0.2437	0.9716	1.2014	0.2669	7.457e-06
	15	78886227	15:78886227:A:G	A	0.2506	0.9374	1.2303	0.2691	5.378e-06
	15	78888400	15:78888400:G:A	G	0.245	0.973	1.2075	0.2663	6.368e-06
	20	33310471	20:33310471:A:G	A	0.3026	0.6618	-1.3417	0.3015	9.423e-06
	20	33322006	20:33322006:G:C	G	0.3016	0.6441	-1.36	0.3059	9.586e-06
	20	33322119	20:33322119:T:C	T	0.3016	0.6441	-1.36	0.3059	9.586e-06
	20	33325280	20:33325280:C:G	C	0.7764	0.7929	1.4328	0.3033	2.608e-06
	20	33326876	20:33326876:A:G	A	0.3028	0.6435	-1.3603	0.3056	9.4e-06
	20	33331385	20:33331385:A:G	A	0.3028	0.6434	-1.3604	0.3056	9.385e-06
	20	33333208	20:33333208:C:A	C	0.3032	0.6449	-1.3639	0.3052	8.632e-06
	20	33337751	20:33337751:T:C	T	0.3028	0.6434	-1.3604	0.3056	9.389e-06
	20	33338585	20:33338585:G:A	G	0.3033	0.6445	-1.3656	0.3052	8.435e-06
	20	33340313	20:33340313:C:T	C	0.3033	0.6447	-1.3639	0.3052	8.639e-06
	20	33340993	20:33340993:C:T	C	0.3039	0.6438	-1.3623	0.3052	8.877e-06
	20	33342439	20:33342439:T:C	T	0.3032	0.6449	-1.3639	0.3052	8.637e-06
	20	33343157	20:33343157:G:A	G	0.3031	0.6449	-1.3643	0.3052	8.588e-06
	20	33350987	20:33350987:T:C	T	0.3029	0.6455	-1.3611	0.3051	8.956e-06
	20	33358397	20:33358397:T:G	T	0.303	0.6454	-1.3612	0.3051	8.954e-06
	20	33359054	20:33359054:G:C	G	0.302	0.6455	-1.3613	0.3054	9.124e-06
	20	33361364	20:33361364:A:T	A	0.3034	0.6411	-1.3695	0.306	8.378e-06
	20	33361721	20:33361721:A:G	A	0.3007	0.6444	-1.3692	0.306	8.422e-06
	20	33364584	20:33364584:C:T	C	0.3031	0.6453	-1.3608	0.3051	9.002e-06
	20	33364852	20:33364852:A:G	A	0.3032	0.6449	-1.3613	0.3052	8.985e-06
	20	33366905	20:33366905:A:G	A	0.3031	0.6452	-1.3587	0.3051	9.325e-06
	20	33367400	20:33367400:T:G	T	0.3018	0.6457	-1.3587	0.3054	9.471e-06
	20	33370945	20:33370945:A:G	A	0.3029	0.6455	-1.3611	0.3051	8.956e-06
	20	33374897	20:33374897:G:A	G	0.3052	0.6387	-1.3613	0.3061	9.541e-06
	20	33385552	20:33385552:G:A	G	0.7702	0.809	1.4043	0.2974	2.625e-06
	20	33386156	20:33386156:C:T	C	0.7699	0.8103	1.4005	0.297	2.713e-06
	20	33392739	20:33392739:C:T	C	0.7701	0.8101	1.402	0.2971	2.675e-06
	20	33393539	20:33393539:T:C	T	0.7788	0.81	1.4448	0.3012	1.82e-06
	20	33397303	20:33397303:C:T	C	0.7699	0.81	1.3996	0.2971	2.766e-06
	20	33398508	20:33398508:G:A	G	0.772	0.811	1.4052	0.2978	2.683e-06
	20	33400355	20:33400355:C:G	C	0.7714	0.8112	1.4024	0.2975	2.742e-06
	20	33400379	20:33400379:A:T	A	0.7713	0.8115	1.4019	0.2975	2.743e-06
	20	33403584	20:33403584:C:A	C	0.7699	0.8104	1.4006	0.297	2.701e-06
	20	33405956	20:33405956:G:T	G	0.7697	0.8099	1.4004	0.297	2.715e-06
	20	33411048	20:33411048:C:A	C	0.7698	0.8098	1.4011	0.2971	2.7e-06
	20	33417611	20:33417611:C:T	C	0.7702	0.8097	1.4021	0.2973	2.695e-06
	20	33417814	20:33417814:C:A	C	0.7701	0.8099	1.4013	0.2972	2.714e-06
	20	33435161	20:33435161:G:T	G	0.7739	0.8781	1.3122	0.2871	5.414e-06
	20	33447162	20:33447162:G:A	G	0.7755	0.8891	1.3045	0.2861	5.669e-06
	20	33448417	20:33448417:C:T	C	0.7755	0.8887	1.3057	0.2861	5.586e-06
	20	33462951	20:33462951:G:T	G	0.781	0.8826	1.3475	0.2896	3.673e-06
	20	33496471	20:33496471:C:T	C	0.7729	0.9371	1.2807	0.2775	4.378e-06
	20	33525407	20:33525407:G:A	G	0.7678	0.9719	1.2315	0.2705	5.846e-06
	20	33536897	20:33536897:C:A	C	0.7667	0.9585	1.2449	0.2719	5.203e-06
	20	33538384	20:33538384:C:T	C	0.7689	0.97	1.2414	0.2712	5.219e-06
	20	33538999	20:33538999:G:C	G	0.7689	0.9709	1.2409	0.2711	5.218e-06
	20	33540489	20:33540489:G:C	G	0.7649	0.9938	1.1985	0.2664	7.557e-06
	20	33540565	20:33540565:T:C	T	0.7651	0.9949	1.1979	0.2664	7.613e-06
	20	33540587	20:33540587:C:T	C	0.7651	0.9949	1.1979	0.2664	7.613e-06
	20	33542081	20:33542081:G:C	G	0.7651	0.9949	1.1979	0.2664	7.613e-06
	20	33545540	20:33545540:G:A	G	0.7652	0.9944	1.1984	0.2665	7.603e-06
	20	33545816	20:33545816:C:T	C	0.7652	0.9945	1.1977	0.2665	7.665e-06
	20	33551218	20:33551218:C:G	C	0.7649	0.9953	1.1949	0.2663	7.933e-06
	20	33552653	20:33552653:G:A	G	0.7633	1.009	1.1741	0.2639	9.447e-06
	20	33553062	20:33553062:A:C	A	0.763	1.0104	1.1709	0.2636	9.779e-06
	20	33553677	20:33553677:A:G	A	0.763	1.0101	1.1709	0.2636	9.808e-06
	20	33554320	20:33554320:T:C	T	0.7631	1.0095	1.1722	0.2638	9.687e-06
	20	33554488	20:33554488:A:G	A	0.7631	1.0102	1.1715	0.2636	9.723e-06
	20	33556695	20:33556695:G:A	G	0.7632	1.0098	1.1723	0.2637	9.664e-06
	20	33558011	20:33558011:T:C	T	0.763	1.0099	1.1712	0.2637	9.79e-06
	20	33559251	20:33559251:T:C	T	0.763	1.0101	1.1705	0.2636	9.876e-06
	20	33563099	20:33563099:C:T	C	0.7632	1.0107	1.1704	0.2636	9.88e-06
division
	1	202830219	1:202830219:A:C	A	0.7647	0.9569	1.5423	0.3385	5.781e-06
	6	37633340	6:37633340:G:A	G	0.6007	0.7363	1.5535	0.3347	3.86e-06
	8	70385314	8:70385314:G:A	G	0.8394	0.8665	1.8308	0.4112	9.334e-06
	8	70392606	8:70392606:A:T	A	0.8263	0.7508	1.9606	0.4279	5.112e-06
	10	72485400	10:72485400:C:A	C	0.6025	0.9988	1.3088	0.2888	6.473e-06
	10	72490102	10:72490102:C:T	C	0.6006	0.9257	1.3371	0.2998	8.98e-06
	21	43311985	21:43311985:C:T	C	0.8603	0.99	-1.8226	0.4087	9.042e-06
	22	26160105	22:26160105:G:C	G	0.1691	0.8246	-1.8512	0.4149	8.936e-06
	22	26160161	22:26160161:C:G	C	0.1692	0.8239	-1.8524	0.4149	8.833e-06
visual size estimation
	1	158698548	1:158698548:C:T	C	0.4409	0.8796	-1.1102	0.2485	8.734e-06
	6	165984132	6:165984132:G:C	G	0.8563	0.8484	-1.6158	0.3592	7.556e-06
	6	165988367	6:165988367:G:T	G	0.8569	0.8465	-1.6145	0.3603	8.166e-06
	6	165988840	6:165988840:G:A	G	0.8565	0.8468	-1.6199	0.3598	7.424e-06
	6	165992471	6:165992471:T:C	T	0.8566	0.8465	-1.6264	0.3599	6.88e-06
	6	165995940	6:165995940:C:G	C	0.8576	0.8453	-1.6238	0.3613	7.686e-06
	6	165999233	6:165999233:C:T	C	0.8597	0.8494	-1.6377	0.3625	6.922e-06
	6	166000078	6:166000078:C:T	C	0.8594	0.85	-1.6441	0.362	6.174e-06
	6	166003641	6:166003641:G:C	G	0.8534	0.829	-1.6027	0.3604	9.596e-06
	6	166003962	6:166003962:A:G	A	0.8535	0.8297	-1.6035	0.3604	9.455e-06
	16	1360091	16:1360091:C:T	C	0.9172	0.9383	1.9802	0.4339	5.564e-06
magnitude perception
	1	208616419	1:208616419:C:T	C	0.5948	0.7917	1.1626	0.2481	3.116e-06
	1	208616593	1:208616593:G:A	G	0.5946	0.7916	1.163	0.2481	3.09e-06
	2	130051929	2:130051929:T:C	T	0.5817	0.785	-1.1336	0.2485	5.641e-06
	2	130056457	2:130056457:T:C	T	0.5811	0.7837	-1.1358	0.2487	5.483e-06
	8	18614945	8:18614945:G:T	G	0.8187	0.9836	-1.2634	0.2846	9.89e-06
	8	18615127	8:18615127:C:T	C	0.8187	0.9836	-1.2634	0.2846	9.893e-06
	8	18615149	8:18615149:T:G	T	0.8187	0.9834	-1.2633	0.2846	9.908e-06
	8	18615389	8:18615389:C:T	C	0.8187	0.9836	-1.2634	0.2846	9.893e-06
	8	18615564	8:18615564:A:T	A	0.8187	0.9836	-1.2634	0.2846	9.893e-06
	8	18618523	8:18618523:T:C	T	0.817	0.9922	-1.2679	0.2823	7.788e-06
	8	18618715	8:18618715:T:C	T	0.8184	0.9837	-1.2811	0.2843	7.279e-06
	8	18619195	8:18619195:C:T	C	0.817	0.9922	-1.2679	0.2823	7.785e-06
	8	18619917	8:18619917:T:C	T	0.8189	0.9829	-1.2895	0.2847	6.547e-06
	8	18620234	8:18620234:T:A	T	0.8183	0.9837	-1.2811	0.2843	7.27e-06
	8	18620279	8:18620279:C:T	C	0.8185	0.9818	-1.2742	0.2847	8.388e-06
	10	29333982	10:29333982:G:A	G	0.9277	0.8648	-2.0178	0.4502	8.151e-06
	10	29334874	10:29334874:G:A	G	0.93	0.867	-2.1015	0.4561	4.534e-06
	10	29335367	10:29335367:A:T	A	0.0953	0.6796	2.0413	0.4477	5.692e-06
	10	29335877	10:29335877:C:T	C	0.9277	0.867	-2.0108	0.4496	8.525e-06
	10	29336306	10:29336306:A:C	A	0.9277	0.8648	-2.0178	0.4502	8.151e-06
	10	29336438	10:29336438:G:A	G	0.9277	0.8635	-2.018	0.4503	8.169e-06
	10	29336533	10:29336533:A:G	A	0.9277	0.8648	-2.0178	0.4502	8.151e-06
	10	29336618	10:29336618:A:G	A	0.9279	0.8632	-2.0199	0.451	8.263e-06
	10	29337016	10:29337016:C:T	C	0.9277	0.8648	-2.0178	0.4502	8.151e-06
	10	29337136	10:29337136:C:T	C	0.9277	0.8648	-2.0178	0.4502	8.151e-06
	10	29337400	10:29337400:C:T	C	0.9277	0.8648	-2.0178	0.4502	8.151e-06
	10	29337661	10:29337661:T:A	T	0.93	0.867	-2.1015	0.4561	4.534e-06
	10	29337740	10:29337740:G:A	G	0.9277	0.8648	-2.0178	0.4502	8.151e-06
	10	29337888	10:29337888:A:G	A	0.9277	0.8648	-2.0178	0.4502	8.151e-06
	10	29338059	10:29338059:A:G	A	0.0954	0.6782	2.0335	0.4479	6.24e-06
	10	29338308	10:29338308:A:G	A	0.9268	0.8988	-1.9529	0.4391	9.532e-06
	10	108142493	10:108142493:G:C	G	0.9044	0.9613	-1.7314	0.3761	4.612e-06
	10	108144156	10:108144156:T:C	T	0.8962	1.0108	-1.6455	0.3537	3.663e-06
	12	27734113	12:27734113:C:T	C	0.6749	0.7094	-1.2402	0.2751	7.217e-06
	15	33992220	15:33992220:T:C	T	0.7859	0.9063	1.2617	0.278	6.263e-06
	16	26567367	16:26567367:G:C	G	0.8062	0.7822	1.4066	0.3095	6.1e-06
	21	47650569	21:47650569:A:C	A	0.9438	0.8322	-2.5938	0.514	5.252e-07
	21	47700616	21:47700616:G:A	G	0.9335	0.9831	-2.1296	0.4373	1.276e-06
	21	47774121	21:47774121:G:A	G	0.9454	0.7867	-2.7027	0.5357	5.282e-07
quantity counting
	1	10917962	1:10917962:G:C	G	0.8081	0.6855	1.091	0.2392	5.628e-06
	2	192416305	2:192416305:C:T	C	0.8385	0.9404	-0.9854	0.2191	7.56e-06
	2	192416436	2:192416436:C:T	C	0.8423	0.9172	-1.0107	0.224	7.065e-06
	3	115253247	3:115253247:G:A	G	0.2281	1.0351	0.8519	0.183	3.618e-06
	3	177190562	3:177190562:G:A	G	0.5866	0.6965	-0.8452	0.1896	9.125e-06
	3	177191841	3:177191841:T:C	T	0.5815	0.6969	-0.8524	0.1892	7.344e-06
	5	2077318	5:2077318:G:A	G	0.7916	0.6931	1.0439	0.231	6.833e-06
	5	2079421	5:2079421:T:C	T	0.2617	0.712	-0.9979	0.2103	2.35e-06
	5	2080594	5:2080594:T:C	T	0.7944	0.9263	0.9432	0.2004	2.844e-06
	5	2081233	5:2081233:C:T	C	0.7914	0.8395	0.9683	0.2096	4.27e-06
	5	2081817	5:2081817:A:C	A	0.8011	0.8817	0.9716	0.2081	3.375e-06
	11	109483081	11:109483081:A:G	A	0.8975	0.5978	1.5061	0.3334	6.928e-06
	15	68041936	15:68041936:A:G	A	0.8331	0.9123	0.9758	0.219	9.186e-06
	15	68045430	15:68045430:G:A	G	0.8306	0.9037	0.9725	0.2187	9.611e-06
	19	1693453	19:1693453:C:T	C	0.7196	0.8074	-0.9066	0.1928	2.879e-06
visuomotor skill
	1	226755313	1:226755313:C:T	C	0.2721	1.0312	8.2708	1.8622	9.831e-06
	3	29296898	3:29296898:C:G	C	0.4664	0.6204	9.6698	2.1325	6.4e-06
	4	182444499	4:182444499:G:A	G	0.8272	0.9412	-10.3094	2.2869	7.237e-06
	4	182445597	4:182445597:G:A	G	0.8273	0.9445	-10.2488	2.284	7.965e-06
	5	125334789	5:125334789:C:T	C	0.9528	0.9031	-19.4746	4.1687	3.352e-06
	9	7536158	9:7536158:A:G	A	0.3179	0.7149	-9.538	2.1304	8.344e-06
	9	7536504	9:7536504:A:G	A	0.3238	0.7388	-9.6364	2.0825	4.137e-06
	9	7538314	9:7538314:G:C	G	0.3531	0.6745	-9.8567	2.1342	4.317e-06
	9	7539353	9:7539353:G:A	G	0.3525	0.6774	-9.8355	2.1305	4.356e-06
	10	133358908	10:133358908:T:C	T	0.8287	0.664	-12.2934	2.7321	7.523e-06
	10	133445126	10:133445126:C:T	C	0.8098	0.6793	-11.6368	2.5949	8.064e-06
	12	51776725	12:51776725:C:T	C	0.5681	0.9621	7.7464	1.7308	8.402e-06
	13	45300331	13:45300331:C:T	C	0.778	0.9125	-9.4761	2.1122	7.993e-06
	20	17780026	20:17780026:C:G	C	0.5487	0.9305	7.806	1.7455	8.538e-06
